# Effect of *Caenorhabditis elegans* U6 Promoters on CRISPR/Cas9-Mediated Gene Editing Efficiency

**DOI:** 10.1101/2025.07.16.664859

**Authors:** Feng Lixiang, Huang Yin, Zhao Rongqian, Zhang Kui, Yang Wenxing

## Abstract

**Objective:** This study investigated the effects of endogenous *C. elegans* U6 promoters on *dpy-10* gene editing efficiency.

**Methods:** We screened endogenous U6 snRNA genes from the WormBase database and constructed 14 editing plasmids targeting *dpy-10* by replacing the U6_*r07e5.16*_ promoter in pSX524 (P_*eft-3*_::*cas9::tbb-2 terminator::U6* _*r07e5.16*_::*dpy-10 sgRNA*) through molecular cloning. Following standardized microinjection protocols, we quantified gene editing efficiency and high-efficiency gene editing index based on *dpy-10* mutant phenotypes in F1 progeny.

**Results:** Fifteen U6 snRNA genes (*r07e5.16, f35c11.9, t20d3.13, k09b11.15, k09b11.16, w05b2.8, c28a5.7, f54c8.9, k09b11.11, k09b11.12, k09b11.14, t20d3.12, f54c8.8, f54c8.10, k09b11.13*) were identified from WormBase database. Comparative analysis revealed four U6 promoters (*w05b2.8, c28a5.7, f54c8.9*, and *k09b11.11*) significantly enhanced gene editing compared to other U6 promoters, including commonly used U6_*r07e5.16*_ and U6_*k09b11.12*_ promoters in *C. elegans* community. Notably, the gRNA^F+E^ scaffold showed no improvement over the gRNA scaffold when paired with the optimal U6_*w05b2.8*_ promoter.

**Conclusion:** This study identifies superior U6 promoters for *C. elegans* gene editing and demonstrates the critical role of promoter optimization in CRISPR systems, providing novel insights for technical refinement.

---

The CRISPR/Cas9 gene editing system has become a widely used tool in the field of biomedicine due to its simple design, operational feasibility, and precise targeting. This system consists of the Cas9 nuclease, which cleaves double-stranded DNA, and a single-guide RNA (sgRNA) that targets specific gene loci. The Cas9 protein can be delivered in the form of in vitro purified protein, expression plasmids, or messenger RNA (mRNA) ^[1-7]^, while the sgRNA can be delivered as sgRNA or via expression plasmids ^[8-10]^. Due to the high cost of synthesizing proteins or RNA, plasmid-based delivery of Cas9 and sgRNA has become the preferred gene editing method for its cost-effectiveness. However, optimizing editing efficiency based on plasmid-mediated gene editing remains a pressing scientific challenge.

As a classic model organism, *Caenorhabditis elegans* is widely used in research areas such as neural regulation, infection and immunity, aging and reproduction, and environmental toxicology mechanisms ^[11-14]^. In *C. elegans* research, the Calarco and Goldstein labs independently developed two Cas9/sgRNA plasmid-based gene editing systems in 2013 ^[1, 2]^. The key differences between these two systems are as follows: the Calarco lab delivered Cas9 and sgRNA via two separate plasmids, while the Goldstein lab used a single plasmid for both; the former employed the promoter of the U6 small nuclear RNA (snRNA) gene U6_*k09b11.12*_ to drive sgRNA transcription, whereas the latter used the U6_*r07e5.16*_ promoter. Although sgRNAs expressed from both U6 promoters have been successfully used for gene editing, reports on their editing efficiency have been inconsistent—some studies suggest the *k09b11.12* promoter is more efficient, while others favor the *r07e5.16* promoter ^[15, 16]^. This indicates that the choice of U6 promoter may influence editing efficiency, but a systematic comparative study is still lacking.

Research by Chen et al. in mammalian cells demonstrated that a modified gRNA scaffold, the flipped plus extended gRNA scaffold (gRNA^F+E^ scaffold), exhibits superior gene editing activity ^[10]^. Additionally, studies have confirmed that the gRNA^F+E^ scaffold significantly enhances gene editing efficiency in *C. elegans* ^[17]^. However, whether the gRNA^F+E^ scaffold can further improve editing efficiency when paired with a more efficient U6 promoter remains to be explored.

Since the knockout or editing of most genes does not result in obvious phenotypic changes, there is no direct screening marker to confirm successful gene editing in the F1 generation of *C. elegans* after using the aforementioned plasmid systems. Consequently, extensive genotyping experiments are required for screening, which increases experimental costs and reduces efficiency. To address this issue, researchers have developed the co-CRISPR strategy ^[18-21]^. This approach involves simultaneously targeting the gene of interest and an easily detectable reference gene, using visible phenotypes (e.g., behavioral or morphological changes) caused by mutations in the reference gene as a screening criterion to improve the efficiency of identifying edits in the target gene. Among co-CRISPR strategies, *dpy-10* is one of the most commonly used reference genes ^[21]^. DPY-10 is a nematode-specific collagen protein, and its *cn64* mutation is a dominant gain-of-function mutation. The molecular mechanism involves the substitution of arginine (Arg92) with cysteine (Cys) at position 92 (p.Arg92Cys) ^[22]^. This mutation disrupts the structural stability of the collagen protein, leading to abnormal cuticle development and three dominant phenotypes ^[18, 22]^: a short and fat body shape (dumpy, DPY, Figure 1), rolling movement (roller, ROL, Figure 1), or both (DPY+ROL). When these phenotypes appear in the F1 generation, it indicates successful gene editing via the co-CRISPR strategy. Subsequently, edits in the target gene can be further screened in the progeny of these mutant individuals.

**Figure 1.**

*C. elegans* with wild type, DPY, and ROL phenotypes.

Based on this research background, this study will compare the effects of 15 endogenous *C. elegans* U6 snRNA gene promoters and the gRNA^F+E^ scaffold on *dpy-10* gene editing efficiency, aiming to provide a theoretical basis for optimizing the CRISPR/Cas9 gene editing system in *C. elegans*.
