## supplementary tables for "Effect of *Caenorhabditis elegans* U6 Promoters on CRISPR/Cas9-Mediated Gene Editing Efficiency"

### Sheet: Table S1
Supplementary Table 1：Plasmid information
Plasmid No.	Content of the plasmid	Strategy for Gibson Assembly	DNA sequence of the Plasmid
YW611	Pcas9_NLS_U6-dpy-10 sgRNA	a630/a631, 538bp, gDNA ypr397/a629, 7.8kb, SX524	atgagcacttttaaagttctgctatgtggcgcggtattatcccgtattgacgccgggcaagagcaactcggtcgccgcatacactattctcagaatgacttggttgagtactcaccagtcacagaaaagcatcttacggatggcatgacagtaagagaattatgcagtgctgccataaccatgagtgataacactgcggccaacttacttctgacaacgatcggaggaccgaaggagctaaccgcttttttgcacaacatgggggatcatgtaactcgccttgatcgttgggaaccggagctgaatgaagccataccaaacgacgagcgtgacaccacgatgcctgtagcaatggcaacaacgttgcgcaaactattaactggcgaactacttactcta…
YW612	Pcas9_NLS_U6_18-dpy-10 sgRNA	ypr397/a629, 7.8kb, SX524 a632/a633, 538bp, gDNA	atgagcacttttaaagttctgctatgtggcgcggtattatcccgtattgacgccgggcaagagcaactcggtcgccgcatacactattctcagaatgacttggttgagtactcaccagtcacagaaaagcatcttacggatggcatgacagtaagagaattatgcagtgctgccataaccatgagtgataacactgcggccaacttacttctgacaacgatcggaggaccgaaggagctaaccgcttttttgcacaacatgggggatcatgtaactcgccttgatcgttgggaaccggagctgaatgaagccataccaaacgacgagcgtgacaccacgatgcctgtagcaatggcaacaacgttgcgcaaactattaactggcgaactacttactcta…
YW613	Pcas9_NLS_U6_12-dpy-10 sgRNA	ypr397/a629, 7.8kb, SX524 a769/a770, 540bp, p613	atgagcacttttaaagttctgctatgtggcgcggtattatcccgtattgacgccgggcaagagcaactcggtcgccgcatacactattctcagaatgacttggttgagtactcaccagtcacagaaaagcatcttacggatggcatgacagtaagagaattatgcagtgctgccataaccatgagtgataacactgcggccaacttacttctgacaacgatcggaggaccgaaggagctaaccgcttttttgcacaacatgggggatcatgtaactcgccttgatcgttgggaaccggagctgaatgaagccataccaaacgacgagcgtgacaccacgatgcctgtagcaatggcaacaacgttgcgcaaactattaactggcgaactacttactcta…
YW614	Pcas9_NLS_U6_13-dpy-10 sgRNA	ypr397/a629, 7.8kb, SX524 a769/a770, 540bp, p614	atgagcacttttaaagttctgctatgtggcgcggtattatcccgtattgacgccgggcaagagcaactcggtcgccgcatacactattctcagaatgacttggttgagtactcaccagtcacagaaaagcatcttacggatggcatgacagtaagagaattatgcagtgctgccataaccatgagtgataacactgcggccaacttacttctgacaacgatcggaggaccgaaggagctaaccgcttttttgcacaacatgggggatcatgtaactcgccttgatcgttgggaaccggagctgaatgaagccataccaaacgacgagcgtgacaccacgatgcctgtagcaatggcaacaacgttgcgcaaactattaactggcgaactacttactcta…
YW615	Pcas9_NLS_U6_19-dpy-10 sgRNA	ypr397/a629, 7.8kb, SX524 a640/a641, 538bp, gDNA	atgagcacttttaaagttctgctatgtggcgcggtattatcccgtattgacgccgggcaagagcaactcggtcgccgcatacactattctcagaatgacttggttgagtactcaccagtcacagaaaagcatcttacggatggcatgacagtaagagaattatgcagtgctgccataaccatgagtgataacactgcggccaacttacttctgacaacgatcggaggaccgaaggagctaaccgcttttttgcacaacatgggggatcatgtaactcgccttgatcgttgggaaccggagctgaatgaagccataccaaacgacgagcgtgacaccacgatgcctgtagcaatggcaacaacgttgcgcaaactattaactggcgaactacttactcta…
YW616	Pcas9_NLS_U6_4-dpy-10 sgRNA	ypr397/a629, 7.8kb, SX524 a642/a643, 538bp, gDNA	atgagcacttttaaagttctgctatgtggcgcggtattatcccgtattgacgccgggcaagagcaactcggtcgccgcatacactattctcagaatgacttggttgagtactcaccagtcacagaaaagcatcttacggatggcatgacagtaagagaattatgcagtgctgccataaccatgagtgataacactgcggccaacttacttctgacaacgatcggaggaccgaaggagctaaccgcttttttgcacaacatgggggatcatgtaactcgccttgatcgttgggaaccggagctgaatgaagccataccaaacgacgagcgtgacaccacgatgcctgtagcaatggcaacaacgttgcgcaaactattaactggcgaactacttactcta…
YW617	Pcas9_NLS_U6_2-dpy-10 sgRNA	ypr397/a629, 7.8kb, SX524 a644/a645, 537bp, gDNA	atgagcacttttaaagttctgctatgtggcgcggtattatcccgtattgacgccgggcaagagcaactcggtcgccgcatacactattctcagaatgacttggttgagtactcaccagtcacagaaaagcatcttacggatggcatgacagtaagagaattatgcagtgctgccataaccatgagtgataacactgcggccaacttacttctgacaacgatcggaggaccgaaggagctaaccgcttttttgcacaacatgggggatcatgtaactcgccttgatcgttgggaaccggagctgaatgaagccataccaaacgacgagcgtgacaccacgatgcctgtagcaatggcaacaacgttgcgcaaactattaactggcgaactacttactcta…
YW618	Pcas9_NLS_U6_8-dpy-10 sgRNA	ypr397/a629, 7.8kb, SX524 a646/a647, 538bp, gDNA	atgagcacttttaaagttctgctatgtggcgcggtattatcccgtattgacgccgggcaagagcaactcggtcgccgcatacactattctcagaatgacttggttgagtactcaccagtcacagaaaagcatcttacggatggcatgacagtaagagaattatgcagtgctgccataaccatgagtgataacactgcggccaacttacttctgacaacgatcggaggaccgaaggagctaaccgcttttttgcacaacatgggggatcatgtaactcgccttgatcgttgggaaccggagctgaatgaagccataccaaacgacgagcgtgacaccacgatgcctgtagcaatggcaacaacgttgcgcaaactattaactggcgaactacttactcta…
YW619	Pcas9_NLS_U6_9-dpy-10 sgRNA (calarco U6)	ypr397/a629, 7.8kb, SX524 a648/a647, 538bp, gDNA	atgagcacttttaaagttctgctatgtggcgcggtattatcccgtattgacgccgggcaagagcaactcggtcgccgcatacactattctcagaatgacttggttgagtactcaccagtcacagaaaagcatcttacggatggcatgacagtaagagaattatgcagtgctgccataaccatgagtgataacactgcggccaacttacttctgacaacgatcggaggaccgaaggagctaaccgcttttttgcacaacatgggggatcatgtaactcgccttgatcgttgggaaccggagctgaatgaagccataccaaacgacgagcgtgacaccacgatgcctgtagcaatggcaacaacgttgcgcaaactattaactggcgaactacttactcta…
YW620	Pcas9_NLS_U6_11-dpy-10 sgRNA	ypr397/a629, 7.8kb, SX524 a769/a770, 540bp, p620	atgagcacttttaaagttctgctatgtggcgcggtattatcccgtattgacgccgggcaagagcaactcggtcgccgcatacactattctcagaatgacttggttgagtactcaccagtcacagaaaagcatcttacggatggcatgacagtaagagaattatgcagtgctgccataaccatgagtgataacactgcggccaacttacttctgacaacgatcggaggaccgaaggagctaaccgcttttttgcacaacatgggggatcatgtaactcgccttgatcgttgggaaccggagctgaatgaagccataccaaacgacgagcgtgacaccacgatgcctgtagcaatggcaacaacgttgcgcaaactattaactggcgaactacttactcta…
YW621	Pcas9_NLS_U6_17-dpy-10 sgRNA	ypr397/a629, 7.8kb, SX524 a655/a656, 534bp, gDNA	atgagcacttttaaagttctgctatgtggcgcggtattatcccgtattgacgccgggcaagagcaactcggtcgccgcatacactattctcagaatgacttggttgagtactcaccagtcacagaaaagcatcttacggatggcatgacagtaagagaattatgcagtgctgccataaccatgagtgataacactgcggccaacttacttctgacaacgatcggaggaccgaaggagctaaccgcttttttgcacaacatgggggatcatgtaactcgccttgatcgttgggaaccggagctgaatgaagccataccaaacgacgagcgtgacaccacgatgcctgtagcaatggcaacaacgttgcgcaaactattaactggcgaactacttactcta…
YW622	Pcas9_NLS_U6_1-dpy-10 sgRNA	ypr397/a629, 7.8kb, SX524 a657/a658, 534bp, gDNA	atgagcacttttaaagttctgctatgtggcgcggtattatcccgtattgacgccgggcaagagcaactcggtcgccgcatacactattctcagaatgacttggttgagtactcaccagtcacagaaaagcatcttacggatggcatgacagtaagagaattatgcagtgctgccataaccatgagtgataacactgcggccaacttacttctgacaacgatcggaggaccgaaggagctaaccgcttttttgcacaacatgggggatcatgtaactcgccttgatcgttgggaaccggagctgaatgaagccataccaaacgacgagcgtgacaccacgatgcctgtagcaatggcaacaacgttgcgcaaactattaactggcgaactacttactcta…
YW623	Pcas9_NLS_U6_3-dpy-10 sgRNA	ypr397/a629, 7.8kb, SX524 a659/a660, 534bp, gDNA	atgagcacttttaaagttctgctatgtggcgcggtattatcccgtattgacgccgggcaagagcaactcggtcgccgcatacactattctcagaatgacttggttgagtactcaccagtcacagaaaagcatcttacggatggcatgacagtaagagaattatgcagtgctgccataaccatgagtgataacactgcggccaacttacttctgacaacgatcggaggaccgaaggagctaaccgcttttttgcacaacatgggggatcatgtaactcgccttgatcgttgggaaccggagctgaatgaagccataccaaacgacgagcgtgacaccacgatgcctgtagcaatggcaacaacgttgcgcaaactattaactggcgaactacttactcta…
YW624	Pcas9_NLS_U6_10-dpy-10 sgRNA	ypr397/a629, 7.8kb, SX524 a769/a770, 540bp, p624	atgagcacttttaaagttctgctatgtggcgcggtattatcccgtattgacgccgggcaagagcaactcggtcgccgcatacactattctcagaatgacttggttgagtactcaccagtcacagaaaagcatcttacggatggcatgacagtaagagaattatgcagtgctgccataaccatgagtgataacactgcggccaacttacttctgacaacgatcggaggaccgaaggagctaaccgcttttttgcacaacatgggggatcatgtaactcgccttgatcgttgggaaccggagctgaatgaagccataccaaacgacgagcgtgacaccacgatgcctgtagcaatggcaacaacgttgcgcaaactattaactggcgaactacttactcta…
Note:​​ All gibson assembly was performed using two fragments. The information provided in the strategy column includes: names of the primer pair, PCR fragment length, and PCR templates. The plasmid templates ​p613, p614, p620, and p624​ were synthesized by ​Sangon Biotech (Shanghai).

### Sheet: Table S2
Supplementary Table 2: primer information
primer name	primer sequence
a629	gttttcccagtcacgacgtt
a630	gtcgtgactgggaaaaccaaaaacagaaaataatcagaaaaaaattatc
a631	CCTCGTGGTGCCTATGGTAGCtaaatcaaattgacgtgatgaactttc
a632	gtcgtgactgggaaaacgaaaactcggagttgtattatgtttg
a633	CCTCGTGGTGCCTATGGTAGCttggaacaatacagagaagattagc
a640	gtcgtgactgggaaaacggggtccctggaggttca
a641	CCTCGTGGTGCCTATGGTAGCgaaatactagcgggtagggg
a642	gtcgtgactgggaaaaccttgaaagttattttttaactgaatt
a643	CCTCGTGGTGCCTATGGTAGCgagacatctcgcaataggagg
a644	tcgtgactgggaaaactctaaccaaacgcatgaaatatttcag
a645	CCTCGTGGTGCCTATGGTAGCaatttgtatgaaatattatggaaatatataggc
a646	gtcgtgactgggaaaacgaactgtctttccctttgcag
a647	CCTCGTGGTGCCTATGGTAGCaaacatttagatttgcaattcaattat
a648	gtcgtgactgggaaaacctccaagaactcgtacaaaaatgc
a655	gtcgtgactgggaaaacaaaattggaacaatacagagaaga
a656	cctcGTGGTGCCTATGGTAGCtggctggaagttatgagcc
a657	gtcgtgactgggaaaacactttgcccaaacaatttcc
a658	cctcGTGGTGCCTATGGTAGCaatttgtatgaaatattatggaaatacatagg
a659	gtcgtgactgggaaaactaaaaaattttcaataaatttcaaaagtatattaatattgg
a660	cctcGTGGTGCCTATGGTAGCgatttgtatgaaatattatggaattatataggc
a769	aacgtcgtgactgggaaaac
a770	CTCGTGGTGCCTATGGTAG
ypr397	ccataggcaccacgagGTTTTAGAGCTAGAAATAGC
